# Antibody binding epitope Mapping (AbMap) of two hundred antibodies in a single run

**DOI:** 10.1101/739342

**Authors:** Huan Qi, Mingliang Ma, Chuansheng Hu, Zhao-wei Xu, Fan-lin Wu, Nan Wang, Dan-yun Lai, Yang Li, Shu-juan Guo, Xiaodong Zhao, Hua Li, Sheng-ce Tao

## Abstract

Epitope mapping is essential for the understanding how an antibody works. Given millions of antibodies short of epitope information, there is an urgent need for high-throughput epitope mapping. Here we combined a commercial phage displayed random peptide library of 10^9^ diversity with next generation sequencing to develop <u>A</u>ntibody <u>b</u>inding epitope <u>Map</u>ping (AbMap) technology. Over two hundred antibodies were analyzed in a single test and epitopes were determined for >50% of them. Strikingly, the antibodies were able to recognize different proteins from multiple species with similar epitopes. We successfully identified the epitopes of 14 anti-PD-1 antibodies, including Sintilimab (*i.e.*, L128, A129 and P130), and confirmed that the binding epitopes of Nivolumab and Sintilimab are very close to the binding interface of PD-1 and PD-L1. The predicted conformational epitopes of Pembrolizumab and Nivolumab are consistent with their antibody-antigen co-crystal structures. AbMap is the first technology enables high-throughput epitope mapping.
