## Supplementary material for "Antibody binding epitope Mapping (AbMap) of two hundred antibodies in a single run": Table S1,S2,S3,S4,S5,S6,S7,S8,S9,S10,S11, Figure S1,S2,S3,S4,S5,S6 and Movie S1,S2: Table S1.xlsx

### Sheet: Sheet1
Table S1. Barcodes and indexes used in this study
No.	Name	Sequence(5'→3')
			Structure
			Forward overhang adapter sequence	Barcode	23R (Forward primer for amplify the corresponding DNA sequences of the displayed peptide in Ph.D-12)
1	01-S502-23R	TCGTCGGCAGCGTCAGATGTGTATAAGAGACAGCTCTCTATGTGGTACCTTTCTATTCTCACTCT	TCGTCGGCAGCGTCAGATGTGTATAAGAGACAG	CTCTCTAT	GTGGTACCTTTCTATTCTCACTCT
2	02-S503-23R	TCGTCGGCAGCGTCAGATGTGTATAAGAGACAGTATCCTCTGTGGTACCTTTCTATTCTCACTCT	TCGTCGGCAGCGTCAGATGTGTATAAGAGACAG	TATCCTCT	GTGGTACCTTTCTATTCTCACTCT
3	03-S505-23R	TCGTCGGCAGCGTCAGATGTGTATAAGAGACAGGTAAGGAGGTGGTACCTTTCTATTCTCACTCT	TCGTCGGCAGCGTCAGATGTGTATAAGAGACAG	GTAAGGAG	GTGGTACCTTTCTATTCTCACTCT
4	04-S506-23R	TCGTCGGCAGCGTCAGATGTGTATAAGAGACAGACTGCATAGTGGTACCTTTCTATTCTCACTCT	TCGTCGGCAGCGTCAGATGTGTATAAGAGACAG	ACTGCATA	GTGGTACCTTTCTATTCTCACTCT
5	05-S507-23R	TCGTCGGCAGCGTCAGATGTGTATAAGAGACAGAAGGAGTAGTGGTACCTTTCTATTCTCACTCT	TCGTCGGCAGCGTCAGATGTGTATAAGAGACAG	AAGGAGTA	GTGGTACCTTTCTATTCTCACTCT
6	06-S508-23R	TCGTCGGCAGCGTCAGATGTGTATAAGAGACAGCTAAGCCTGTGGTACCTTTCTATTCTCACTCT	TCGTCGGCAGCGTCAGATGTGTATAAGAGACAG	CTAAGCCT	GTGGTACCTTTCTATTCTCACTCT
7	07-S510-23R	TCGTCGGCAGCGTCAGATGTGTATAAGAGACAGCGTCTAATGTGGTACCTTTCTATTCTCACTCT	TCGTCGGCAGCGTCAGATGTGTATAAGAGACAG	CGTCTAAT	GTGGTACCTTTCTATTCTCACTCT
8	08-S511-23R	TCGTCGGCAGCGTCAGATGTGTATAAGAGACAGTCTCTCCGGTGGTACCTTTCTATTCTCACTCT	TCGTCGGCAGCGTCAGATGTGTATAAGAGACAG	TCTCTCCG	GTGGTACCTTTCTATTCTCACTCT
9	09-S513-23R	TCGTCGGCAGCGTCAGATGTGTATAAGAGACAGTCGACTAGGTGGTACCTTTCTATTCTCACTCT	TCGTCGGCAGCGTCAGATGTGTATAAGAGACAG	TCGACTAG	GTGGTACCTTTCTATTCTCACTCT
10	10-S515-23R	TCGTCGGCAGCGTCAGATGTGTATAAGAGACAGTTCTAGCTGTGGTACCTTTCTATTCTCACTCT	TCGTCGGCAGCGTCAGATGTGTATAAGAGACAG	TTCTAGCT	GTGGTACCTTTCTATTCTCACTCT
11	11-S516-23R	TCGTCGGCAGCGTCAGATGTGTATAAGAGACAGCCTAGAGTGTGGTACCTTTCTATTCTCACTCT	TCGTCGGCAGCGTCAGATGTGTATAAGAGACAG	CCTAGAGT	GTGGTACCTTTCTATTCTCACTCT
12	12-S517-23R	TCGTCGGCAGCGTCAGATGTGTATAAGAGACAGGCGTAAGAGTGGTACCTTTCTATTCTCACTCT	TCGTCGGCAGCGTCAGATGTGTATAAGAGACAG	GCGTAAGA	GTGGTACCTTTCTATTCTCACTCT
13	13-S518-23R	TCGTCGGCAGCGTCAGATGTGTATAAGAGACAGCTATTAAGGTGGTACCTTTCTATTCTCACTCT	TCGTCGGCAGCGTCAGATGTGTATAAGAGACAG	CTATTAAG	GTGGTACCTTTCTATTCTCACTCT
14	14-S520-23R	TCGTCGGCAGCGTCAGATGTGTATAAGAGACAGAAGGCTATGTGGTACCTTTCTATTCTCACTCT	TCGTCGGCAGCGTCAGATGTGTATAAGAGACAG	AAGGCTAT	GTGGTACCTTTCTATTCTCACTCT
15	15-S521-23R	TCGTCGGCAGCGTCAGATGTGTATAAGAGACAGGAGCCTTAGTGGTACCTTTCTATTCTCACTCT	TCGTCGGCAGCGTCAGATGTGTATAAGAGACAG	GAGCCTTA	GTGGTACCTTTCTATTCTCACTCT
16	16-S522-23R	TCGTCGGCAGCGTCAGATGTGTATAAGAGACAGTTATGCGAGTGGTACCTTTCTATTCTCACTCT	TCGTCGGCAGCGTCAGATGTGTATAAGAGACAG	TTATGCGA	GTGGTACCTTTCTATTCTCACTCT
			Structure
			Reverse overhang adapter sequence	Barcode	18 (Reverse primer for amplify the corresponding DNA sequences of displayed peptide in Ph.D-12)
17	01-N701-18	GTCTCGTGGGCTCGGAGATGTGTATAAGAGACAGTCGCCTTATTCAACAGTTTCGGCCGAACCT	GTCTCGTGGGCTCGGAGATGTGTATAAGAGACAG	TCGCCTTA	TTCAACAGTTTCGGCCGAACCT
18	02-N702-18	GTCTCGTGGGCTCGGAGATGTGTATAAGAGACAGCTAGTACGTTCAACAGTTTCGGCCGAACCT	GTCTCGTGGGCTCGGAGATGTGTATAAGAGACAG	CTAGTACG	TTCAACAGTTTCGGCCGAACCT
19	03-N703-18	GTCTCGTGGGCTCGGAGATGTGTATAAGAGACAGTTCTGCCTTTCAACAGTTTCGGCCGAACCT	GTCTCGTGGGCTCGGAGATGTGTATAAGAGACAG	TTCTGCCT	TTCAACAGTTTCGGCCGAACCT
20	04-N704-18	GTCTCGTGGGCTCGGAGATGTGTATAAGAGACAGGCTCAGGATTCAACAGTTTCGGCCGAACCT	GTCTCGTGGGCTCGGAGATGTGTATAAGAGACAG	GCTCAGGA	TTCAACAGTTTCGGCCGAACCT
21	05-N705-18	GTCTCGTGGGCTCGGAGATGTGTATAAGAGACAGAGGAGTCCTTCAACAGTTTCGGCCGAACCT	GTCTCGTGGGCTCGGAGATGTGTATAAGAGACAG	AGGAGTCC	TTCAACAGTTTCGGCCGAACCT
22	06-N706-18	GTCTCGTGGGCTCGGAGATGTGTATAAGAGACAGCATGCCTATTCAACAGTTTCGGCCGAACCT	GTCTCGTGGGCTCGGAGATGTGTATAAGAGACAG	CATGCCTA	TTCAACAGTTTCGGCCGAACCT
23	07-N707-18	GTCTCGTGGGCTCGGAGATGTGTATAAGAGACAGGTAGAGAGTTCAACAGTTTCGGCCGAACCT	GTCTCGTGGGCTCGGAGATGTGTATAAGAGACAG	GTAGAGAG	TTCAACAGTTTCGGCCGAACCT
24	08-N710-18	GTCTCGTGGGCTCGGAGATGTGTATAAGAGACAGCAGCCTCGTTCAACAGTTTCGGCCGAACCT	GTCTCGTGGGCTCGGAGATGTGTATAAGAGACAG	CAGCCTCG	TTCAACAGTTTCGGCCGAACCT
25	09-N711-18	GTCTCGTGGGCTCGGAGATGTGTATAAGAGACAGTGCCTCTTTTCAACAGTTTCGGCCGAACCT	GTCTCGTGGGCTCGGAGATGTGTATAAGAGACAG	TGCCTCTT	TTCAACAGTTTCGGCCGAACCT
26	10-N712-18	GTCTCGTGGGCTCGGAGATGTGTATAAGAGACAGTCCTCTACTTCAACAGTTTCGGCCGAACCT	GTCTCGTGGGCTCGGAGATGTGTATAAGAGACAG	TCCTCTAC	TTCAACAGTTTCGGCCGAACCT
27	11-N714-18	GTCTCGTGGGCTCGGAGATGTGTATAAGAGACAGTCATGAGCTTCAACAGTTTCGGCCGAACCT	GTCTCGTGGGCTCGGAGATGTGTATAAGAGACAG	TCATGAGC	TTCAACAGTTTCGGCCGAACCT
28	12-N715-18	GTCTCGTGGGCTCGGAGATGTGTATAAGAGACAGCCTGAGATTTCAACAGTTTCGGCCGAACCT	GTCTCGTGGGCTCGGAGATGTGTATAAGAGACAG	CCTGAGAT	TTCAACAGTTTCGGCCGAACCT
29	13-N716-18	GTCTCGTGGGCTCGGAGATGTGTATAAGAGACAGTAGCGAGTTTCAACAGTTTCGGCCGAACCT	GTCTCGTGGGCTCGGAGATGTGTATAAGAGACAG	TAGCGAGT	TTCAACAGTTTCGGCCGAACCT
30	14-N718-18	GTCTCGTGGGCTCGGAGATGTGTATAAGAGACAGGTAGCTCCTTCAACAGTTTCGGCCGAACCT	GTCTCGTGGGCTCGGAGATGTGTATAAGAGACAG	GTAGCTCC	TTCAACAGTTTCGGCCGAACCT
31	15-N719-18	GTCTCGTGGGCTCGGAGATGTGTATAAGAGACAGTACTACGCTTCAACAGTTTCGGCCGAACCT	GTCTCGTGGGCTCGGAGATGTGTATAAGAGACAG	TACTACGC	TTCAACAGTTTCGGCCGAACCT
32	16-N720-18	GTCTCGTGGGCTCGGAGATGTGTATAAGAGACAGAGGCTCCGTTCAACAGTTTCGGCCGAACCT	GTCTCGTGGGCTCGGAGATGTGTATAAGAGACAG	AGGCTCCG	TTCAACAGTTTCGGCCGAACCT
			Structure
			P5	Barcode	Adapter
33	P5-S502-01	AATGATACGGCGACCACCGAGATCTACACCTCTCTATTCGTCGGCAGCGTC	AATGATACGGCGACCACCGAGATCTACAC	CTCTCTAT	TCGTCGGCAGCGTC
			Structure
			P7	Barcode	Adapter
34	P7-N701-01	CAAGCAGAAGACGGCATACGAGATTCGCCTTAGTCTCGTGGGCTCGG	CAAGCAGAAGACGGCATACGAGAT	TCGCCTTA	GTCTCGTGGGCTCGG
Annotation:
Upstream primer (23R) and downstream primer (18) are paired for amplify the corresponding DNA sequence of displayed peptide in Ph.D-12
