## Supplementary material for "Antibody binding epitope Mapping (AbMap) of two hundred antibodies in a single run": Table S1,S2,S3,S4,S5,S6,S7,S8,S9,S10,S11, Figure S1,S2,S3,S4,S5,S6 and Movie S1,S2: Table S2.xlsx

### Sheet: Sheet1
Table S2. Primers used in this study
No.	Primer ID	Sequence (5'→3')
1	F30B	CGGGAATTCATGAGGACTGTTGTTCTCACTATGAAG
2	R30B	CCCAAGCTTTCAGTTCCGAGGCTGTGAGTTGAACTCTG
3	PD-1-F	CAGACAGGCCCTGGAACCCCCCCACCTTCTCCCCAGCCCTGCTC
4	PD-1-R	GATGAATTCGCGGCCGCAAGCTAGAGGGGCCAAGAGCAGTG
5	PD-1-S127A-F	GCCATCGCACTGGCCCCCAAGGCGCAGATCAAAGAGAGC
6	PD-1-S127A-R	GGCCAGTGCGATGGCCCCACAGAGGTAGGTGCCGCTGTC
7	PD-1-L128A-F	ATCTCCGCAGCCCCCAAGGCGCAGATCAAAGAGAGCCTG
8	PD-1-L128A-R	GGGGGCTGCGGAGATGGCCCCACAGAGGTAGGTGCCGCTG
9	PD-1-A129S-F	TCCCTGTCACCCAAGGCGCAGATCAAAGAGAGCCTGCG
10	PD-1-A129S-R	CTTGGGTGACAGGGAGATGGCCCCACAGAGGTAGGTGC
11	PD-1-P130A-F	CTGGCCGCTAAGGCGCAGATCAAAGAGAGCCTGCGG
12	PD-1-P130A-R	CGCCTTAGCGGCCAGGGAGATGGCCCCACAGAGGTAG
13	PD-1-K131A-F	GCCCCCGCAGCGCAGATCAAAGAGAGCCTGCGGGCAGAG
14	PD-1-K131A-R	CTGCGCTGCGGGGGCCAGGGAGATGGCCCCACAGAGGTAG
15	PD-1-A132S-F	CCCAAGTCACAGATCAAAGAGAGCCTGCGGGCAGAGCTC
16	PD-1-A132S-R	GATCTGTGACTTGGGGGCCAGGGAGATGGCCCCACAGAG
17	PD-1-SLAPKA-6A-F	GCTGCCGCAGCTGCAGCACAGATCAAAGAGAGCCTGCGGGC
18	PD-1-SLAPKA-6A-R	TGCTGCAGCTGCGGCAGCGATGGCCCCACAGAGGTAGGTGC
