## Supplementary material for "Antibody binding epitope Mapping (AbMap) of two hundred antibodies in a single run": Table S1,S2,S3,S4,S5,S6,S7,S8,S9,S10,S11, Figure S1,S2,S3,S4,S5,S6 and Movie S1,S2: Table S3.xlsx

### Sheet: Sheet1
Table S3. Details of the 202 mAbs for high-throughput epitope mapping
No.	Antibody	Immunogen	Concentration (mg/mL)
1	Ab001	PAAPSIPSQG	0.712608
2	Ab002	NEVDSSRNAQ	3.37831
3	Ab003	KDDSSENEKG	1.34895
4	Ab004	EGQFSQVLLY	1.05128
5	Ab005	GAILPRQEGF	5.48256
6	Ab006	VTDFLLDMPY	0.346286
7	Ab007	IMKNVLVDED	1.35846
8	Ab008	NGSGVTEALP	1.57092
9	Ab009	EEPHSPETGE	0.629621
10	Ab010	AKRKRESESE	1.49546
11	Ab011	AALEEWLERP	1.82839
12	Ab012	NDAIFDEDHD	1.59073
13	Ab013	ESAIGWISSR	1.19503
14	Ab014	MHKTVQLKED	2.0923
15	Ab015	EPFVMEPNVA	1.97374
16	Ab016	MASSTGDRSQ	0.483879
17	Ab017	WNLPAVSDLG	0.738072
18	Ab018	VPDFPSKRLP	0.450398
19	Ab019	EEATSADQNW	2.94139
20	Ab020	RGPDRPFSQF	2.82855
21	Ab021	LLQYNSGEDL	1.2776
22	Ab022	DTSHRDVADE	0.701667
23	Ab023	QVPPQDFYGM	20.4786
24	Ab024	GAMWNFVHRA	1.16131
25	Ab025	FQGAEPGPPY	1.24124
26	Ab026	YHQLDFSHSL	1.6074
27	Ab027	LPSHWARHSP	1.11541
28	Ab028	DELEKIKATV	1.6923
29	Ab029	SNDVNATHWK	2.20833
30	Ab030	RRVISTAKAP	3.02336
31	Ab031	SGQIGMDPSS	2.78349
32	Ab032	GSRELENLIG	0.793651
33	Ab033	TMLAYDASSI	2.18133
34	Ab034	FSSTQRPAAQ	1.21779
35	Ab035	VPIDPNLTPP	4.56677
36	Ab036	GNHHQPQLQH	1.19376
37	Ab037	SPTIKAINPA	0.404075
38	Ab038	MIHTPTGSSR	8.9167
39	Ab039	TSPRNKTTSM	1.74846
40	Ab040	TAMRDLYMKN	4.94782
41	Ab041	PTIGQIRDQG	1.73306
42	Ab042	GYISNAYKFD	0.166272
43	Ab043	QMHQNPHRRD	4.36445
44	Ab044	MPNPRPTKSS	1.61416
45	Ab045	QWKWLERQPV	0.868242
46	Ab046	QPSGLSFNPK	0.661038
47	Ab047	TPGHVDFSYE	0.475941
48	Ab048	PGALGIEFLK	0.285639
49	Ab049	WSGKQLEKTN	0.964223
50	Ab050	APGPPDGPHL	1.89151
51	Ab051	AQGQARRAAE	0.300728
52	Ab052	PSGSYSVRDV	0.410112
53	Ab053	KNWKDESDKK	0.0967864
54	Ab054	EQEEGLNRSS	0.89326
55	Ab055	AGDPRSSPPV	0.916169
56	Ab056	DGLYHNKNKP	0.562661
57	Ab057	GVRTGLPGND	0.166796
58	Ab058	DKEWAAIGSY	1.74654
59	Ab059	VQHRLSQQSA	1.39041
60	Ab060	NDKVVFWKRT	2.07549
61	Ab061	SSDEEDEDEG	1.13028
62	Ab062	LQAAGQTDAH	0.50617
63	Ab063	DDPESDPSED	0.183849
64	Ab064	DEMLSRGFKD	1.4806
65	Ab065	TSLDNLQSSD	1.1443
66	Ab066	SNKQSPFTPR	1.40903
67	Ab067	DAEFRHDSGY	8.48585
68	Ab068	VFFAEDVGSN	1.05167
69	Ab069	DPPEIPLGQV	0.266106
70	Ab070	QSFQAANNTF	3.56063
71	Ab071	DYLQASAITR	5.28442
72	Ab072	APRIKLWKDV	5.7363
73	Ab073	LKTHFEKEDL	3.25113
74	Ab074	NETPEQIKYI	3.47544
75	Ab075	AGKQLEDGRT	1.73128
76	Ab076	AADEEREVRR	0.87888
77	Ab077	SSPTSKNPKP	0.225971
78	Ab078	REDQKPVMDD	0.460365
79	Ab079	ETRQWLPPGE	0.755392
80	Ab080	NQTLGVFPTQ	2.11906
81	Ab081	SYDFTSIHGN	1.11021
82	Ab082	TAGGTHETME	1.32437
83	Ab083	SDSYGSNGRM	0.403811
84	Ab084	QPAEVETFAF	0.113758
85	Ab085	QPPHLDFFQE	2.18461
86	Ab086	EPARRSITEP	0.101146
87	Ab087	QPTEEDPEHR	1.71466
88	Ab088	VIVRTGESSY	0.38243
89	Ab089	QSLEQQASSD	14.0086
90	Ab090	MSLSPKHHHQ	0.540952
91	Ab091	KRVTPKRESQ	2.34282
92	Ab092	ESIEFPVSEA	13.3044
93	Ab093	SKLPRPWIVD	5.89306
94	Ab094	PIDTPDHLQR	9.12299
95	Ab095	RSPPSYGSHP	3.00726
96	Ab096	SPGEEAEQAE	0.501788
97	Ab097	ANGVMNKKAQ	3.01428
98	Ab098	GVKSNPSKRH	0.156072
99	Ab099	PPGQEAAIPP	0.822218
100	Ab100	PEVLSKKGHS	0.96237
101	Ab101	VPKDLYVVEY	0.711277
102	Ab102	AAPYSQHPMP	2.01808
103	Ab103	DELYAQKLKY	0.369153
104	Ab104	LLNPFQPSPK	3.58772
105	Ab105	PPAALIPSEN	1.23936
106	Ab106	DDAHHINKHN	1.1093
107	Ab107	DRRFRPPTNL	2.21629
108	Ab108	SVYDGPEQEE	1.80551
109	Ab109	THVKDEVRYE	0.177773
110	Ab110	DLLGKFLGNN	0.89185
111	Ab111	DVKRNEEETS	0.164389
112	Ab112	NQLREKRATD	3.13969
113	Ab113	EGLQSITKEN	1.43958
114	Ab114	MPATDLSAIM	0.790768
115	Ab115	EPSTGLDPAS	0.421131
116	Ab116	EHVEDNKDSV	0.150965
117	Ab117	ASTKRNGSMR	2.38815
118	Ab118	SSTVAPKQSS	0.36283
119	Ab119	GMFLADLIET	0.777629
120	Ab120	PAPDKKHARH	1.38012
121	Ab121	GPSLPALGAG	0.144394
122	Ab122	SEPSPKAPRA	1.90105
123	Ab123	GAEPSTEAPR	0.896279
124	Ab124	KQRHLDKKQR	1.06431
125	Ab125	PSRDRKPHDH_x000D_	0.0932306
126	Ab126	LQDKDAVVAI	1.35131
127	Ab127	DPAPRNGGEE	0.347072
128	Ab128	SIKPSKADNP	2.97566
129	Ab129	QEGKHVAPYT	22.4273
130	Ab130	QLVQQLEQWE	1.27265
131	Ab131	DFRFSEVHGA	1.75943
132	Ab132	DLSFTSTASA	0.427874
133	Ab133	ADDALGSTIP	1.20183
134	Ab134	PTYMHHTQAQ	4.27794
135	Ab135	QEPYVPKGNV	0.710808
136	Ab136	KLTQPKSTQT	1.75053
137	Ab137	TKPVELILDG	3.37675
138	Ab138	KYGESPVANV	0.402434
139	Ab139	LSPPQNQIDH	0.965855
140	Ab140	NPSQGGSGQQ	2.11977
141	Ab141	GQPPTQEEGS	0.711798
142	Ab142	QDGNRKLAKG	0.87273
143	Ab143	DQGTGSQNNI	0.786144
144	Ab144	NQPVLPQHSK	4.22148
145	Ab145	PEYPGVLSEV	2.31218
146	Ab146	NDKQSLMKHE	0.276597
147	Ab147	KAKEHEELGK	10.0209
148	Ab148	EDNGMILMDT	0.743717
149	Ab149	GKNDADSPTD	3.12004
150	Ab150	KQKPAGVEEP	1.29464
151	Ab151	PETHTLWGDD	3.6249
152	Ab152	HLLALSGPGA	0.601074
153	Ab153	AATGELRSKR	9.00386
154	Ab154	RDHQQQPGEAEP	0.230583
155	Ab155	THRHQFHTPATI	6.01698
156	Ab156	QEVGEPSKEEKA	3.91966
157	Ab157	EGNKKSSKKQFP	0.688276
158	Ab158	EGNAPGPERD	0.771935
159	Ab159	VLDPMGFPKRSI	0.785664
160	Ab160	NRGSKPDQQSSL	0.703631
161	Ab161	AEPGSVISWGNS	8.07272
162	Ab162	ETFRPYERSANK	0.806282
163	Ab163	SEGDRNTSTPIS	0.572744
164	Ab164	EEMAAGVVPPRR	0.994714
165	Ab165	GAKAVAGPHRRS	0.0724981
166	Ab166	SRVDPLRQSRHR	2.51595
167	Ab167	GPESLDSQTKPW	2.45386
168	Ab168	QKPYSRSSSMSS	0.322316
169	Ab169	PSTTKTPRDKER	2.03412
170	Ab170	KKRPDVTQPVPK	2.97869
171	Ab171	SSKERQGAQRPH	1.43723
172	Ab172	TPFTDPITHEPK	0.641765
173	Ab173	SRPLLIVAEAVE	0.805942
174	Ab174	EGKLGVTGGAES	0.200125
175	Ab175	VQQYDSNGTKLE	1.33487
176	Ab176	VSKEKNKDGKYD	2.18133
177	Ab177	APHLQLQPRAQR	0.321046
178	Ab178	ARRLARGSPPSE	0.967022
179	Ab179	EEKKSVTSHSSG	1.89271
180	Ab180	SRLPRPAAGHLL	1.89271
181	Ab181	QTFAEPADNSQG	0.882444
182	Ab182	HDEDLYDVSYSE	1.13986
183	Ab183	AFENNWQPDRQI	0.442383
184	Ab184	EPRSDEAPLITS	0.851418
185	Ab185	GNLVSKHMNETS	0.648977
186	Ab186	EDSSDVFSGESP	0.89185
187	Ab187	TPHQASKLLAAE	0.600335
188	Ab188	TPHQASKLLAAE	1.04224
189	Ab189	EYEIQYKEVNES	22.5785
190	Ab190	PVYSLRMDKEHE	1.50423
191	Ab191	PPQPTIMPISIA	0.781973
192	Ab192	RRLEPPGYGDWQ	0.815302
193	Ab193	SGHHPSPDIDIG	0.916077
194	Ab194	FSFSNHEIENGV	8.7746
195	Ab195	NIDLEKSRTGDE	0.592504
196	Ab196	MNGSAAKLQQ	0.712152
197	Ab197	TADQNQEGSNAS	0.211387
198	Ab198	DEKSGSFVSDLS	0.660206
199	Ab199	YVQLIDRIIL	0.253242
200	Ab200	PNRDPMIDNN	0.824777
201	Ab201	DEAFMVSPAQAR	1.0615
202	Ab202	REPTSTQDSDDS	4.43902
