## Supplementary material for "Antibody binding epitope Mapping (AbMap) of two hundred antibodies in a single run": Table S1,S2,S3,S4,S5,S6,S7,S8,S9,S10,S11, Figure S1,S2,S3,S4,S5,S6 and Movie S1,S2: Table S5.xlsx

### Sheet: 1xCutoff
Table S5a. The resolved epitopes of 202 antibodies (1xCutoff)
No.	Antibody	Antigen	Score	p-value	matched sequence	Similarity	Motif
1	Ab003	KDDSSENEKG	13.6901	8.7E-6	DDSSEN	0.413	ID of motif	Ab003-M1
							Figure
							E-value	7.3E-66
2	Ab005	GAILPRQEGF	-8.42623	1.1E-1	AILPRQEG	0.124	ID of motif	Ab005-M1	Ab005-M2
							Figure
							E-value	1.2E-249	2.9E-29
3	Ab007	IMKNVLVDED	13.954	1.4E-6	NVLVDED	0.625	ID of motif	Ab007-M1	Ab007-M2	Ab007-M3
							Figure
							E-value	2.4E-160	1.4E-17	4.1E-12
4	Ab010	AKRKRESESE	-23.5738	3.16E-1	KRKRES	0.11	ID of motif	Ab010-M1	Ab010-M2
							Figure
							E-value	3.8E-445	2.2E-96
5	Ab011	AALEEWLERP	-22.56	3.39E-1	EEWLER	0.061	ID of motif	Ab011-M1
							Figure
							E-value	3.8E-13
6	Ab012	NDAIFDEDHD	-22.1967	6.87E-2	DAIFDED	0.177	ID of motif	Ab012-M1	Ab012-M2
							Figure
							E-value	1.2E-1299	2.6E-9
7	Ab013	ESAIGWISSR	-4.92593	7.9E-2	ESAIGW	0.164	ID of motif	Ab013-M1
							Figure
							E-value	2.7E-495
8	Ab014	MHKTVQLKED	-11	7.32E-2	MHKTVQ	0.1	ID of motif	Ab014-M1
							Figure
							E-value	3.5E-755
9	Ab016	MASSTGDRSQ	-14.04	2.78E-2	MASSTG	0.304	ID of motif	Ab016-M1	Ab016-M2	Ab016-M3	Ab016-M4	Ab016-M5
							Figure
							E-value	7.2E-480	1.0E-187	8.2E-55	7.9e-26	3.9E-3
10	Ab017	WNLPAVSDLG	-14.2459	4.65E-2	WNLPAV	0.063	ID of motif	Ab017-M1
							Figure
							E-value	1.5E-318
11	Ab019	EEATSADQNW	-14.4125	1.11E-2	EATSADQN	0.199	ID of motif	Ab019-M1	Ab019-M2	Ab019-M3
							Figure
							E-value	3.1E-116	2.3E-40	3.3E-3
12	Ab020	RGPDRPFSQF	18.7875	2.05E-7	DRPFSQ	0.576	ID of motif	Ab020-M1
							Figure
							E-value	5.3E-23
13	Ab021	LLQYNSGEDL	-16.3731	4.83E-2	YNSGEDL	0.165	ID of motif	Ab021-M1
							Figure
							E-value	2.5E-79
14	Ab022	DTSHRDVADE	2.04286	4.62E-4	TSHRDV	0.284	ID of motif	Ab022-M1	Ab022-M2	Ab022-M3	Ab022-M4	Ab022-M5	Ab022-M6
							Figure
							E-value	8.3E-334	2.8E-208	7.5E-144	8.7E-14	1.9E-12	1.7E-5
15	Ab023	QVPPQDFYGM	16.3585	7.67E-7	PPQDFY	0.455	ID of motif	Ab023-M1
							Figure
							E-value	1.4E-1221
16	Ab024	GAMWNFVHRA	-18.9016	1.34E-1	AMWNFV	0.041	ID of motif	Ab024-M1
							Figure
							E-value	9.3E-363
17	Ab027	LPSHWARHSP	13.6143	1.58E-6	WARHSP	0.59	ID of motif	Ab027-M1
							Figure
							E-value	4.2E-9
18	Ab030	RRVISTAKAP	-23.831	1.24E-1	RVISTA	0.156	ID of motif	Ab030-M1
							Figure
							E-value	3.3E-101
19	Ab033	TMLAYDASSI	-22.942	2.51E-1	AYDASS	0.051	ID of motif	Ab033-M1
							Figure
							E-value	3.2E-102
20	Ab034	FSSTQRPAAQ	-36.2278	4.97E-1	STQRPAAQ	0.031	ID of motif	Ab034-M1
							Figure
							E-value	1.7E-6
21	Ab035	VPIDPNLTPP	-1.93333	1.25E-3	PIDPNLTP	0.252	ID of motif	Ab035-M1	Ab035-M2	Ab035-M3
							Figure
							E-value	1.2E-164	4.2E-37	4.6E-10
22	Ab036	GNHHQPQLQH	-24.1481	1.83E-1	HQPQLQ	0.156	ID of motif	Ab036-M1	Ab036-M2
							Figure
							E-value	9.2E-14	2.7E-6
23	Ab038	MIHTPTGSSR	-29.541	1.51E-1	MIHTPT	0.058	ID of motif	Ab038-M1
							Figure
							E-value	6.0E-290
24	Ab039	TSPRNKTTSM	15.4074	3.21E-6	SPRNKT	0.524	ID of motif	Ab039-M1	Ab039-M2
							Figure
							E-value	5.7E-1810	1.2E-19
25	Ab041	PTIGQIRDQG	-29.7647	4.44E-1	QIRDQG	0.025	ID of motif	Ab041-M1
							Figure
							E-value	4.8E-15
26	Ab043	QMHQNPHRRD	16.549	4.91E-7	QNPHRR	0.471	ID of motif	Ab043-M1
							Figure
							E-value	1.9E-819
27	Ab044	MPNPRPTKSS	18.1333	3.21E-7	NPRPTK	0.51	ID of motif	Ab044-M1
							Figure
							E-value	1.3E-65
28	Ab046	QPSGLSFNPK	16.35	1.23E-6	GLSFNP	0.535	ID of motif	Ab046-M1
							Figure
							E-value	8.1E-394
29	Ab047	TPGHVDFSYE	-12.726	3.33E-2	TPGHVD	0.183	ID of motif	Ab047-M1
							Figure
							E-value	4.8E-136
30	Ab049	WSGKQLEKTN	-8.72059	7.79E-3	WSGKQLEK	0.125	ID of motif	Ab049-M1	Ab049-M2
							Figure
							E-value	1.3E-130	4.7E-6
31	Ab051	AQGQARRAAE	-27.1111	2.76E-1	QARRAAE	0.164	ID of motif	Ab051-M1
							Figure
							E-value	1.2E-106
32	Ab052	PSGSYSVRDV	-32.3827	5.02E-1	SGSYSVR	0.029	ID of motif	Ab052-M1
							Figure
							E-value	6.3E-3
33	Ab053	KNWKDESDKK	9.81429	9.95E-5	KNWKDE	0.46	ID of motif	Ab053-M1
							Figure
							E-value	7.8E-15
34	Ab054	EQEEGLNRSS	-14.3382	1.26E-1	QEEGLNRS	0.212	ID of motif	Ab054-M1
							Figure
							E-value	3.7E-91
35	Ab056	DGLYHNKNKP	14.5231	6.65E-6	GLYHNK	0.508	ID of motif	Ab056-M1
							Figure
							E-value	1.0E-88
36	Ab057	GVRTGLPGND	-18.3125	2.05E-2	GVRTGLPG	0.208	ID of motif	Ab057-M1
							Figure
							E-value	7.2E-10
37	Ab059	VQHRLSQQSA	-25.5231	3.3E-1	HRLSQQSA	0.113	ID of motif	Ab059-M1	Ab059-M2	Ab059-M3
							Figure
							E-value	6.7E-202	8.4E-21	8.3E-3
38	Ab060	NDKVVFWKRT	15.0667	3.97E-6	DKVVFWKR	0.399	ID of motif	Ab060-M1
							Figure
							E-value	9.6E-503
39	Ab061	SSDEEDEDEG	-23.375	1.34E-1	SSDEED	0.167	ID of motif	Ab061-M1	Ab061-M2
							Figure
							E-value	5.2E-14	2.8E-8
40	Ab065	TSLDNLQSSD	-14.9324	9.41E-3	TSLDNLQS	0.159	ID of motif	Ab065-M1	Ab065-M2	Ab065-M3	Ab065-M4	Ab065-M5
							Figure
							E-value	6.1E-653	5.0E-678	6.4E-55	4.3E-10	1.2E-5
41	Ab067	DAEFRHDSGY	16.7973	2.48E-6	RHDSGY	0.514	ID of motif	Ab067-M1	Ab067-M2
							Figure
							E-value	3.8E-55	9.3E-8
42	Ab068	VFFAEDVGSN	-16.8519	7.2E-2	VFFAED	0.164	ID of motif	Ab068-M1	Ab068-M2
							Figure
							E-value	1.6E-1336	5.5E-230
43	Ab069	DPPEIPLGQV	-25.3523	1.34E-1	PEIPLGQ	0.025	ID of motif	Ab069-M1	Ab069-M2	Ab069-M3	Ab069-M4
							Figure
							E-value	1.8E-187	8.0E-4	1.9E-3	9.8E-3
44	Ab070	QSFQAANNTF	-29.6	3.93E-1	FQAANN	0.025	ID of motif	Ab070-M1
							Figure
							E-value	9.5E-96
45	Ab072	APRIKLWKDV	12.6731	1.92E-5	RIKLWK	0.373	ID of motif	Ab072-M1	Ab072-M2	Ab072-M3	Ab072-M4
							Figure
							E-value	1.1E-651	5.5E-60	2.1E-29	1.6E-2
46	Ab073	LKTHFEKEDL	-18.7067	5.36E-2	HFEKED	0.181	ID of motif	Ab073-M1	Ab073-M2	Ab073-M3	Ab073-M4
							Figure
							E-value	1.9E-63	4.0E-32	7.4E-15	5.2E-13
47	Ab075	AGKQLEDGRT	12.1205	4.92E-5	AGKQLE	0.395	ID of motif	Ab075-M1
							Figure
							E-value	3.2E-7
48	Ab076	AADEEREVRR	-31.7875	6.52E-1	DEEREV	0.019	ID of motif	Ab076-M1
							Figure
							E-value	2.3E-4
49	Ab077	SSPTSKNPKP	17.7049	5.44E-7	SSPTSK	0.644	ID of motif	Ab077-M1
							Figure
							E-value	4.2E-617
50	Ab078	REDQKPVMDD	15.7812	2.49E-6	REDQKPVM	0.407	ID of motif	Ab078-M1	Ab078-M2	Ab078-M3
							Figure
							E-value	1.5E-362	2.0E-25	9.2E-23
51	Ab079	ETRQWLPPGE	-4.30189	2.62E-2	ETRQWLPP	0.304	ID of motif	Ab079-M1	Ab079-M2	Ab079-M3	Ab079-M4
							Figure
							E-value	2.1E-752	1.7E-145	2.8E-24	4.4E-4
52	Ab080	NQTLGVFPTQ	9.53704	2.27E-4	TLGVFP	0.247	ID of motif	Ab080-M1
							Figure
							E-value	1.5E-242
53	Ab082	TAGGTHETME	-19.061	4.88E-2	TAGGTH	0.167	ID of motif	Ab082-M1
							Figure
							E-value	1.1E-5
54	Ab085	QPPHLDFFQE	17.6667	7.93E-7	QPPHLDFF	0.377	ID of motif	Ab085-M1	Ab085-M2	Ab085-M3
							Figure
							E-value	3.4E-52	6.7E-31	8.9E-23
55	Ab087	QPTEEDPEHR	6.18182	5.63E-5	QPTEEDPE	0.453	ID of motif	Ab087-M1
							Figure
							E-value	1.9E-5
56	Ab089	QSLEQQASSD	-26.3788	3.64E-1	SLEQQASS	0.055	ID of motif	Ab089-M1
							Figure
							E-value	3.5E-39
57	Ab092	ESIEFPVSEA	18.5976	2.47E-7	ESIEFP	0.556	ID of motif	Ab092-M1
							Figure
							E-value	8.6E-7
58	Ab093	SKLPRPWIVD	19.3279	1.99E-7	KLPRPW	0.59	ID of motif	Ab093-M1
							Figure
							E-value	4.2E-95
59	Ab094	PIDTPDHLQR	16.5962	1.14E-6	TPDHLQ	0.531	ID of motif	Ab094-M1	Ab094-M2	Ab094-M3	Ab094-M4
							Figure
							E-value	6.5E-1162	8.4E-84	2.5E-70	1.9E-8
60	Ab096	SPGEEAEQAE	12.7143	2.33E-5	EAEQAE	0.434	ID of motif	Ab096-M1
							Figure
							E-value	5.9E-624
61	Ab097	ANGVMNKKAQ	-22.0227	1.82E-1	VMNKKA	0.148	ID of motif	Ab097-M1
							Figure
							E-value	2.3E-6
62	Ab099	PPGQEAAIPP	12.2642	3.46E-5	QEAAIP	0.438	ID of motif	Ab099-M1
							Figure
							E-value	3.5E-1973
63	Ab103	DELYAQKLKY	12.8286	1.9E-5	DELYAQKL	0.346	ID of motif	Ab103-M1	Ab103-M2	Ab103-M3
							Figure
							E-value	2.2E-398	1.3E-103	1.0E-81
64	Ab104	LLNPFQPSPK	-14.0923	2.4E-2	NPFQPS	0.229	ID of motif	Ab104-M1	Ab104-M2
							Figure
							E-value	3.9E-484	6.8E-37
65	Ab106	DDAHHINKHN	17.0923	1.44E-6	DDAHHI	0.511	ID of motif	Ab106-M1	Ab106-M2
							Figure
							E-value	1.5E-112	3.8E-2
66	Ab107	DRRFRPPTNL	13.8154	8.44E-6	RRFRPP	0.393	ID of motif	Ab107-M1
							Figure
							E-value	3.5E-165
67	Ab108	SVYDGPEQEE	-23.9123	2.31E-1	GPEQEE	0.068	ID of motif	Ab108-M1
							Figure
							E-value	3.1E-752
68	Ab115	EPSTGLDPAS	-18.322	1.63E-1	TGLDPA	0.172	ID of motif	Ab115-M1
							Figure
							E-value	1.9E-233
69	Ab116	EHVEDNKDSV	12.0656	5.1E-5	HVEDNK	0.494	ID of motif	Ab116-M1
							Figure
							E-value	6.0E-437
70	Ab118	SSTVAPKQSS	14.6833	7.41E-6	APKQSS	0.532	ID of motif	Ab118-M1	Ab118-M2	Ab118-M3	Ab118-M4	Ab118-M5	Ab118-M6
							Figure
							E-value	3.3E-297	5.0E-20	2.3E-13	2.4E-11	1.1E-3	4.7E-2
71	Ab119	GMFLADLIET	7.56061	6.93E-4	FLADLI	0.366	ID of motif	Ab119-M1	Ab119-M2
							Figure
							E-value	1.5E-80	8.7E-33
72	Ab120	PAPDKKHARH	11.9831	3.46E-5	DKKHAR	0.465	ID of motif	Ab120-M1	Ab120-M2	Ab120-M3
							Figure
							E-value	2.6E-401	9.7E-13	3.2E-8
73	Ab129	QEGKHVAPYT	11.2	6.89E-5	KHVAPY	0.298	ID of motif	Ab129-M1
							Figure
							E-value	4.8E-134
74	Ab131	DFRFSEVHGA	11.8451	2.9E-5	DFRFSE	0.433	ID of motif	Ab131-M1
							Figure
							E-value	9.5E-40
75	Ab135	QEPYVPKGNV	-20.7308	1.53E-1	YVPKGN	0.088	ID of motif	Ab135-M1	Ab135-M2
							Figure
							E-value	1.2E-6	3.2E-6
76	Ab137	TKPVELILDG	11.7414	4.02E-5	KPVELILD	0.448	ID of motif	Ab137-M1	Ab137-M2
							Figure
							E-value	6.3E-449	4.7E-30
77	Ab139	LSPPQNQIDH	-28.1698	6.49E-1	PQNQID	0.056	ID of motif	Ab139-M1	Ab139-M2
							Figure
							E-value	2.0E-828	6.7E-25
78	Ab144	NQPVLPQHSK	12.1964	3.11E-5	NQPVLP	0.341	ID of motif	Ab144-M1
							Figure
							E-value	1.5E-595
79	Ab145	PEYPGVLSEV	14.6528	5.65E-6	PGVLSE	0.525	ID of motif	Ab145-M1	Ab145-M2	Ab145-M3	Ab145-M4	Ab145-M5
							Figure
							E-value	7.6E-176	3.0E-51	1.6E-23	1.4E-15	3.5E-7
80	Ab146	NDKQSLMKHE	10.9643	8.35E-6	SLMKHE	0.521	ID of motif	Ab146-M1
							Figure
							E-value	3.2E-6
81	Ab147	KAKEHEELGK	0.7	1.52E-3	KEHEEL	0.269	ID of motif	Ab147-M1
							Figure
							E-value	3.1E-6
82	Ab148	EDNGMILMDT	14.0635	9.88E-6	GMILMD	0.452	ID of motif	Ab148-M1	Ab148-M2
							Figure
							E-value	1.2E-163	9.9E-50
83	Ab149	GKNDADSPTD	13.6818	1.02E-5	GKNDADSP	0.391	ID of motif	Ab149-M1
							Figure
							E-value	3.5E-305
84	Ab150	KQKPAGVEEP	8.51389	2.86E-4	QKPAGVEE	0.307	ID of motif	Ab150-M1
							Figure
							E-value	8.6E-51
85	Ab152	HLLALSGPGA	-12.9531	1.37E-2	HLLALSGP	0.3	ID of motif	Ab152-M1	Ab152-M2	Ab152-M3	Ab152-M4	Ab152-M5	Ab152-M6	Ab152-M7	Ab152-M8
							Figure
							E-value	3.9E-126	9.2E-70	7.1E-17	1.7E-13	9.5E-13	1.2E-12	6.0E-8	2.0E-2
86	Ab156	QEVGEPSKEEKA	18.0411	1.03E-6	QEVGEP	0.682	ID of motif	Ab156-M1
							Figure
							E-value	1.3E-73
87	Ab159	VLDPMGFPKRSI	3.70455	1.46E-4	LDPMGFP	0.512	ID of motif	Ab159-M1
							Figure
							E-value	9.8E-14
88	Ab161	AEPGSVISWGNS	-21.1515	5.12E-2	VISWGN	0.24	ID of motif	Ab161-M1	Ab161-M2
							Figure
							E-value	2.2E-231	9.4E-8
89	Ab162	ETFRPYERSANK	-14.2963	3.47E-2	FRPYER	0.181	ID of motif	Ab162-M1
							Figure
							E-value	6.0E-9
90	Ab163	SEGDRNTSTPIS	-30.333	3.3E-1	EFGRNT	0.167	ID of motif	Ab163-M1
							Figure
							E-value	4.0E-11
91	Ab166	SRVDPLRQSRHR	-11.6986	2.33E-2	PLRQSR	0.175	ID of motif	Ab166-M1
							Figure
							E-value	6.2E-14
92	Ab167	GPESLDSQTKPW	-17.5902	1.09E-1	ESLDSQTK	0.133	ID of motif	Ab167-M1	Ab167-M2
							Figure
							E-value	6.0E-130	1.3E-47
93	Ab170	KKRPDVTQPVPK	-21.6234	8.8E-2	KKRPDV	0.184	ID of motif	Ab170-M1	Ab170-M2	Ab170-M3
							Figure
							E-value	2.0E-13	1.9E-9	3.9E-3
94	Ab172	TPFTDPITHEPK	-19.2319	1.05E-1	PITHEP	0.185	ID of motif	Ab172-M1
							Figure
							E-value	5.5E-24
95	Ab173	SRPLLIVAEAVE	-7.96721	2.57E-2	SRPLLI	0.183	ID of motif	Ab173-M1	Ab173-M2
							Figure
							E-value	6.5E-115	2.5E-55
96	Ab174	EGKLGVTGGAES	-14.3506	1.52E-1	GKLGVT	0.081	ID of motif	Ab174-M1
							Figure
							E-value	2.4E-11
97	Ab176	VSKEKNKDGKYD	13.971	1.12E-5	KDGKYD	0.575	ID of motif	Ab176-M1	Ab176-M2	Ab176-M3
							Figure
							E-value	2.4E-387	1.6E-146	1.2E-108
98	Ab177	APHLQLQPRAQR	-14.4342	5.25E-2	LQPRAQ	0.13	ID of motif	Ab177-M1	Ab177-M2
							Figure
							E-value	1.4E-5	4.0E-5
99	Ab178	ARRLARGSPPSE	-19.822	4.09E-2	ARGSPPSE	0.258	ID of motif	Ab178-M1
							Figure
							E-value	8.2E-14
100	Ab182	HDEDLYDVSYSE	-27.6111	2.26E-1	LYDVSY	0.124	ID of motif	Ab182-M1
							Figure
							E-value	5.1E-49
101	Ab185	GNLVSKHMNETS	10.35	1.08E-4	HMNETS	0.352	ID of motif	Ab185-M1	Ab185-M2
							Figure
							E-value	5.9E-314	5.9E-14
102	Ab186	EDSSDVFSGESP	-53.1711	5.71E-1	EDSSDVFSGESP	0.158	ID of motif	Ab186-M1
							Figure
							E-value	1.7E-9
103	Ab187	TPHQASKLLAAE	-17.9487	2.24E-2	QASKLLAA	0.188	ID of motif	Ab187-M1	Ab187-M2	Ab187-M3	Ab187-M4	Ab187-M5	Ab187-M6	Ab187-M7	Ab187-M8	Ab187-M9	Ab187-M10
							Figure
							E-value	2.0E-171	8.3E-170	1.4E-90	2.1E-49	1.5E-18	1.2E-13	1.7E-11	3.4E-9	1.6E-4	3.0E-2
104	Ab188	TPHQASKLLAAE	-10.667	2.46E-2	PHQASKL	0.181	ID of motif	Ab188-M1	Ab188-M2	Ab188-M3	Ab188-M4	Ab188-M5	Ab188-M6
							Figure
							E-value	2.2E-38	4.6E-23	1.1E-20	5.9E-15	1.3E-4	1.5E-2
105	Ab189	EYEIQYKEVNES	14.1786	8.94E-6	EYEIQY	0.411	ID of motif	Ab189-M1
							Figure
							E-value	2.3E-608
106	Ab193	SGHHPSPDIDIG	-5.43038	2.15E-3	GHHPSP	0.292	ID of motif	Ab193-M1	Ab193-M2	Ab193-M3
							Figure
							E-value	5.4E-652	2.0E-89	2.5E-9
107	Ab194	FSFSNHEIENGV	-24.2533	1.89E-1	SFSNHEIE	0.156	ID of motif	Ab194-M1	Ab194-M2
							Figure
							E-value	2.1E-42	1.5E-16
108	Ab197	TADQNQEGSNAS	-0.932432	3.41E-3	NQEGSN	0.372	ID of motif	Ab197-M1	Ab197-M2	Ab197-M3	Ab197-M4
							Figure
							E-value	3.1E-40	7.7E-35	5.4E-4	3.0E-4
109	Ab198	DEKSGSFVSDLS	-22.6316	1.22E-1	GSFVSD	0.129	ID of motif	Ab198-M1
							Figure
							E-value	4.5E-30
110	Ab199	YVQLIDRIIL	-12.76	3.37E-2	YVQLID	0.175	ID of motif	Ab199-M1	Ab199-M2
							Figure
							E-value	1.7E-75	4.9E-41
111	Ab201	DEAFMVSPAQAR	9.91525	1.1E-4	EAFMVS	0.224	ID of motif	Ab201-M1	Ab201-M2	Ab201-M3	Ab201-M4
							Figure
							E-value	3.8E-148	5.1E-88	2.0E-33	7.1E-18
112	Ab202	REPTSTQDSDDS	15.2632	4.7E-6	REPTST	0.513	ID of motif	Ab202-M1	Ab202-M2
							Figure
							E-value	1.4E-1050	1.2E-14
	Annotation:
	1. Score, p value and matched sequence were calculated for all the motifs with significant E value for each antibody. Only the highest value is shown. The score, p value and matched sequence were obtained by FIMO method.
	2. Similarity was used to measure the relationship between protein or peptide and motif. The highest values were shown in the table if two or more motifs could be calculated for some antibodies. The procedure is as follows, firstly, we applied MEME to generate a position-specific probability matrix that showed the frequency of each amino acid at each position of the identified motif. Secondly, we…
	3. Motif: Enriched peptides for each antibody were submitted to the standalone version of MEME for motif discovery, using the following parameters, i.e., -evt 0.001 -nmotifs 8 -minw 6 -maxw 10 with the rest set to default. Motifs with E-values <0.05 were considered to be reliable ones for each antibody.

### Sheet: 3xCutoff
Table S5b. The resolved epitopes of 202 antibodies (3xCutoff)
No.	Antibody	Antigen	Motif
1	Ab003	KDDSSENEKG	ID of motif	Ab003-M1
			Figure
			E-value	1.9E-10
2	Ab005	GAILPRQEGF	ID of motif	Ab005-M1
			Figure
			E-value	6.5e-55
3	Ab007	IMKNVLVDED	ID of motif	Ab007-M1
			Figure
			E-value	1.8E-9
4	Ab010	AKRKRESESE	ID of motif	Ab010-M1	Ab010-M2
			Figure
			E-value	2.1e-127	3.7E-13
5	Ab011	AALEEWLERP	ID of motif	Ab011-M1
			Figure
			E-value	1.8E-4
6	Ab012	NDAIFDEDHD	ID of motif	Ab012-M1
			Figure
			E-value	3.3E-520
7	Ab013	ESAIGWISSR	ID of motif	Ab013-M1
			Figure
			E-value	7.1E-138
8	Ab014	MHKTVQLKED	ID of motif	Ab014-M1
			Figure
			E-value	1.6E-170
9	Ab016	MASSTGDRSQ	ID of motif	Ab016-M1	Ab016-M2
			Figure
			E-value	7.1E-193	2.3e-61
10	Ab017	WNLPAVSDLG	ID of motif	Ab017-M1
			Figure
			E-value	1.5e-92
11	Ab019	EEATSADQNW	ID of motif	Ab019-M1	Ab019-M2
			Figure
			E-value	3.0E-42	1.1E-2
12	Ab021	LLQYNSGEDL	ID of motif	Ab021-M1
			Figure
			E-value	5.3E-5
13	Ab022	DTSHRDVADE	ID of motif	Ab022-M1	Ab022-M2	Ab022-M3	Ab022-M4
			Figure
			E-value	1.1e-146	1.5e-57	1.3E-10	2.1E-7
14	Ab023	QVPPQDFYGM	ID of motif	Ab023-M1
			Figure
			E-value	3.1E-473
15	Ab024	GAMWNFVHRA	ID of motif	Ab024-M1
			Figure
			E-value	2.3e-121
16	Ab030	RRVISTAKAP	ID of motif	Ab030-M1
			Figure
			E-value	7.0E-31
17	Ab035	VPIDPNLTPP	ID of motif	Ab035-M1	Ab035-M2	Ab035-M3
			Figure
			E-value	1.9e-51	1.2E-9	8.8E-4
18	Ab038	MIHTPTGSSR	ID of motif	Ab038-M1
			Figure
			E-value	2.2e-95
19	Ab039	TSPRNKTTSM	ID of motif	Ab039-M1
			Figure
			E-value	2.0E-582
20	Ab043	QMHQNPHRRD	ID of motif	Ab043-M1
			Figure
			E-value	2.4e-218
21	Ab044	MPNPRPTKSS	ID of motif	Ab044-M1
			Figure
			E-value	4.3E-6
22	Ab046	QPSGLSFNPK	ID of motif	Ab046-M1
			Figure
			E-value	2.4e-83
23	Ab047	TPGHVDFSYE	ID of motif	Ab047-M1
			Figure
			E-value	2.4e-57
24	Ab049	WSGKQLEKTN	ID of motif	Ab049-M1
			Figure
			E-value	9.1e-28
25	Ab051	AQGQARRAAE	ID of motif	Ab051-M1
			Figure
			E-value	1.6e-26
26	Ab053	KNWKDESDKK	ID of motif	Ab053-M1
			Figure
			E-value	7.5E-4
27	Ab054	EQEEGLNRSS	ID of motif	Ab054-M1
			Figure
			E-value	9.4e-21
28	Ab056	DGLYHNKNKP	ID of motif	Ab056-M1
			Figure
			E-value	1.4E-15
29	Ab059	VQHRLSQQSA	ID of motif	Ab059-M1
			Figure
			E-value	4.9e-53
30	Ab060	NDKVVFWKRT	ID of motif	Ab060-M1
			Figure
			E-value	5.0E-141
31	Ab061	SSDEEDEDEG	ID of motif	Ab061-M1
			Figure
			E-value	1.5E-2
32	Ab065	TSLDNLQSSD	ID of motif	Ab065-M1
			Figure
			E-value	2.4e-291
33	Ab068	VFFAEDVGSN	ID of motif	Ab068-M1	Ab068-M2
			Figure
			E-value	1.4E-516	9.7e-49
34	Ab069	DPPEIPLGQV	ID of motif	Ab069-M1
			Figure
			E-value	5.0E-99
35	Ab072	APRIKLWKDV	ID of motif	Ab072-M1	Ab072-M2
			Figure
			E-value	1.6e-217	5.3E-5
36	Ab073	LKTHFEKEDL	ID of motif	Ab073-M1	Ab073-M2
			Figure
			E-value	1.2E-5	4.4E-5
37	Ab077	SSPTSKNPKP	ID of motif	Ab077-M1
			Figure
			E-value	5.5e-168
38	Ab078	REDQKPVMDD	ID of motif	Ab078-M1	Ab078-M2
			Figure
			E-value	2.1e-128	1.2E-10
39	Ab079	ETRQWLPPGE	ID of motif	Ab079-M1	Ab079-M2	Ab079-M3
			Figure
			E-value	9.6e-308	2.3e-27	2.9E-5
40	Ab080	NQTLGVFPTQ	ID of motif	Ab080-M1
			Figure
			E-value	1.5E-16
41	Ab085	QPPHLDFFQE	ID of motif	Ab085-M1
			Figure
			E-value	2.3E-4
42	Ab087	QPTEEDPEHR	ID of motif	Ab087-M1
			Figure
			E-value	3.5E-2
43	Ab089	QSLEQQASSD	ID of motif	Ab089-M1
			Figure
			E-value	8.7E-6
44	Ab093	SKLPRPWIVD	ID of motif	Ab093-M1
			Figure
			E-value	3.5e-21
45	Ab094	PIDTPDHLQR	ID of motif	Ab094-M1	Ab094-M2
			Figure
			E-value	5.3E-373	2.4E-17
46	Ab096	SPGEEAEQAE	ID of motif	Ab096-M1
			Figure
			E-value	7.8e-241
47	Ab099	PPGQEAAIPP	ID of motif	Ab099-M1
			Figure
			E-value	1.1E-964
48	Ab103	DELYAQKLKY	ID of motif	Ab103-M1	Ab103-M2	Ab103-M3
			Figure
			E-value	1.1e-128	2.6e-50	6.4E-16
49	Ab104	LLNPFQPSPK	ID of motif	Ab104-M1
			Figure
			E-value	3.1e-150
50	Ab106	DDAHHINKHN	ID of motif	Ab106-M1
			Figure
			E-value	1.6e-23
51	Ab107	DRRFRPPTNL	ID of motif	Ab107-M1
			Figure
			E-value	8.4e-24
52	Ab108	SVYDGPEQEE	ID of motif	Ab108-M1
			Figure
			E-value	1.1e-297
53	Ab115	EPSTGLDPAS	ID of motif	Ab115-M1
			Figure
			E-value	1.1e-40
54	Ab116	EHVEDNKDSV	ID of motif	Ab116-M1
			Figure
			E-value	3.2e-141
55	Ab118	SSTVAPKQSS	ID of motif	Ab118-M1
			Figure
			E-value	2.3e-99
56	Ab119	GMFLADLIET	ID of motif	Ab119-M1	Ab119-M2
			Figure
			E-value	1.7E-16	4.9E-3
57	Ab120	PAPDKKHARH	ID of motif	Ab120-M1
			Figure
			E-value	5.5e-115
58	Ab137	TKPVELILDG	ID of motif	Ab137-M1
			Figure
			E-value	1.1e-105
59	Ab139	LSPPQNQIDH	ID of motif	Ab139-M1
			Figure
			E-value	1.1e-231
60	Ab144	NQPVLPQHSK	ID of motif	Ab144-M1
			Figure
			E-value	4.9e-175
61	Ab145	PEYPGVLSEV	ID of motif	Ab145-M1
			Figure
			E-value	5.3e-61
62	Ab148	EDNGMILMDT	ID of motif	Ab148-M1	Ab148-M2	Ab148-M3
			Figure
			E-value	3.1e-41	3.5E-16	1.8E-7
63	Ab149	GKNDADSPTD	ID of motif	Ab149-M1
			Figure
			E-value	1.7e-106
64	Ab150	KQKPAGVEEP	ID of motif	Ab150-M1
			Figure
			E-value	9.0E-5
65	Ab152	HLLALSGPGA	ID of motif	Ab152-M1	Ab152-M2	Ab152-M3
			Figure
			E-value	1.4e-37	3.6e-22	2.6E-2
66	Ab156	QEVGEPSKEEKA	ID of motif	Ab156-M1
			Figure
			E-value	3.9e-29
67	Ab161	AEPGSVISWGNS	ID of motif	Ab161-M1
			Figure
			E-value	7.5e-57
68	Ab166	SRVDPLRQSRHR	ID of motif	Ab166-M1
			Figure
			E-value	2.6E-4
69	Ab167	GPESLDSQTKPW	ID of motif	Ab167-M1	Ab167-M2
			Figure
			E-value	1.8e-32	5.2E-6
70	Ab170	KKRPDVTQPVPK	ID of motif	Ab170-M1
			Figure
			E-value	4.3E-3
71	Ab173	SRPLLIVAEAVE	ID of motif	Ab173-M1	Ab173-M2
			Figure
			E-value	1.5e-31	5.2E-12
72	Ab176	VSKEKNKDGKYD	ID of motif	Ab176-M1
			Figure
			E-value	4.4e-141
73	Ab182	HDEDLYDVSYSE	ID of motif	Ab182-M1
			Figure
			E-value	4.0E-8
74	Ab185	GNLVSKHMNETS	ID of motif	Ab185-M1	Ab185-M2
			Figure
			E-value	1.8e-97	3.1E-5
75	Ab187	TPHQASKLLAAE	ID of motif	Ab187-M1	Ab187-M2	Ab187-M3	Ab187-M4	Ab187-M5
			Figure
			E-value	2.8e-66	1.1e-60	7.5e-49	1.0E-16	2.8E-4
76	Ab188	TPHQASKLLAAE	ID of motif	Ab188-M1	Ab188-M2	Ab188-M3
			Figure
			E-value	1.4E-6	6.0E-5	5.9E-4
77	Ab189	EYEIQYKEVNES	ID of motif	Ab189-M1
			Figure
			E-value	3.4e-162
78	Ab193	SGHHPSPDIDIG	ID of motif	Ab193-M1
			Figure
			E-value	2.8e-279
79	Ab194	FSFSNHEIENGV	ID of motif	Ab194-M1
			Figure
			E-value	6.0E-5
80	Ab197	TADQNQEGSNAS	ID of motif	Ab197-M1	Ab197-M2	Ab197-M3
			Figure
			E-value	2.5E-9	3.1E-7	1.1E-3
81	Ab199	YVQLIDRIIL	ID of motif	Ab199-M1
			Figure
			E-value	5.8E-8
82	Ab201	DEAFMVSPAQAR	ID of motif	Ab201-M1	Ab201-M2	Ab201-M3
			Figure
			E-value	2.0E-24	3.7E-7	2.5E-2
83	Ab202	REPTSTQDSDDS	ID of motif	Ab202-M1
			Figure
			E-value	6.4E-388
