## Supplementary material for "Antibody binding epitope Mapping (AbMap) of two hundred antibodies in a single run": Table S1,S2,S3,S4,S5,S6,S7,S8,S9,S10,S11, Figure S1,S2,S3,S4,S5,S6 and Movie S1,S2: Table S6.xlsx

### Sheet: Sheet1
Table S6. Reproducibility of the peptide binding profiles of all the 202 antibodies
No.	Antibody	Reproducibility (Pearson)
1	Ab001	0.951
2	Ab002	0.402
3	Ab003	0.896
4	Ab004	0.739
5	Ab005	0.844
6	Ab006	0.96
7	Ab007	0.913
8	Ab008	0.914
9	Ab009	0.354
10	Ab010	0.825
11	Ab011	0.979
12	Ab012	0.999
13	Ab013	0.996
14	Ab014	0.995
15	Ab015	0.94
16	Ab016	0.933
17	Ab017	0.943
18	Ab018	0.896
19	Ab019	0.967
20	Ab020	0.456
21	Ab021	0.71
22	Ab022	0.965
23	Ab023	0.971
24	Ab024	0.938
25	Ab025	0.591
26	Ab026	0.443
27	Ab027	0.901
28	Ab028	0.378
29	Ab029	0.374
30	Ab030	0.92
31	Ab031	0.676
32	Ab032	0.326
33	Ab033	0.75
34	Ab034	0.876
35	Ab035	0.676
36	Ab036	0.85
37	Ab037	0.264
38	Ab038	0.959
39	Ab039	0.999
40	Ab040	0.392
41	Ab041	0.934
42	Ab042	0.787
43	Ab043	0.906
44	Ab044	0.942
45	Ab045	0.998
46	Ab046	0.794
47	Ab047	0.77
48	Ab048	0.758
49	Ab049	0.771
50	Ab050	0.883
51	Ab051	0.791
52	Ab052	0.843
53	Ab053	0.769
54	Ab054	0.892
55	Ab055	0.944
56	Ab056	0.676
57	Ab057	0.844
58	Ab058	0.54
59	Ab059	0.901
60	Ab060	0.898
61	Ab061	0.889
62	Ab062	0.558
63	Ab063	0.825
64	Ab064	0.665
65	Ab065	0.316
66	Ab066	0.835
67	Ab067	0.673
68	Ab068	0.999
69	Ab069	0.407
70	Ab070	0.124
71	Ab071	0.491
72	Ab072	0.874
73	Ab073	0.878
74	Ab074	0.939
75	Ab075	0.909
76	Ab076	0.934
77	Ab077	0.483
78	Ab078	0.905
79	Ab079	0.897
80	Ab080	0.961
81	Ab081	0.854
82	Ab082	0.931
83	Ab083	0.881
84	Ab084	0.565
85	Ab085	0.851
86	Ab086	0.415
87	Ab087	0.894
88	Ab088	0.727
89	Ab089	0.879
90	Ab090	0.901
91	Ab091	0.883
92	Ab092	0.884
93	Ab093	0.587
94	Ab094	0.964
95	Ab095	0.581
96	Ab096	0.971
97	Ab097	0.866
98	Ab098	0.824
99	Ab099	0.973
100	Ab100	0.929
101	Ab101	0.844
102	Ab102	0.644
103	Ab103	0.964
104	Ab104	0.966
105	Ab105	0.922
106	Ab106	0.68
107	Ab107	0.992
108	Ab108	0.316
109	Ab109	0.818
110	Ab110	0.852
111	Ab111	0.33
112	Ab112	0.349
113	Ab113	0.447
114	Ab114	0.653
115	Ab115	0.848
116	Ab116	0.818
117	Ab117	0.934
118	Ab118	0.996
119	Ab119	0.673
120	Ab120	0.923
121	Ab121	0.885
122	Ab122	0.848
123	Ab123	0.575
124	Ab124	0.598
125	Ab125	0.8
126	Ab126	0.867
127	Ab127	0.394
128	Ab128	0.792
129	Ab129	0.811
130	Ab130	0.553
131	Ab131	0.567
132	Ab132	0.904
133	Ab133	0.923
134	Ab134	0.566
135	Ab135	0.463
136	Ab136	0.576
137	Ab137	0.971
138	Ab138	0.977
139	Ab139	0.938
140	Ab140	0.65
141	Ab141	0.787
142	Ab142	0.864
143	Ab143	0.689
144	Ab144	0.997
145	Ab145	0.892
146	Ab146	0.8
147	Ab147	0.935
148	Ab148	0.915
149	Ab149	0.897
150	Ab150	0.719
151	Ab151	0.926
152	Ab152	0.975
153	Ab153	0.887
154	Ab154	0.925
155	Ab155	0.616
156	Ab156	0.9
157	Ab157	0.349
158	Ab158	0.638
159	Ab159	0.931
160	Ab160	0.86
161	Ab161	0.929
162	Ab162	0.799
163	Ab163	0.928
164	Ab164	0.851
165	Ab165	0.953
166	Ab166	0.745
167	Ab167	0.913
168	Ab168	0.891
169	Ab169	0.617
170	Ab170	0.728
171	Ab171	0.479
172	Ab172	0.681
173	Ab173	0.879
174	Ab174	0.99
175	Ab175	0.901
176	Ab176	0.829
177	Ab177	0.843
178	Ab178	0.812
179	Ab179	0.79
180	Ab180	0.783
181	Ab181	0.946
182	Ab182	0.995
183	Ab183	0.896
184	Ab184	0.943
185	Ab185	0.896
186	Ab186	0.804
187	Ab187	0.931
188	Ab188	0.929
189	Ab189	0.695
190	Ab190	0.904
191	Ab191	0.807
192	Ab192	0.948
193	Ab193	0.925
194	Ab194	0.931
195	Ab195	0.392
196	Ab196	0.689
197	Ab197	0.966
198	Ab198	0.955
199	Ab199	0.732
200	Ab200	0.928
201	Ab201	0.827
202	Ab202	0.957
