## Supplementary material for "Antibody binding epitope Mapping (AbMap) of two hundred antibodies in a single run": Table S1,S2,S3,S4,S5,S6,S7,S8,S9,S10,S11, Figure S1,S2,S3,S4,S5,S6 and Movie S1,S2: Table S7.xlsx

### Sheet: Sheet1
Table S7. The peptide synthesized peptides in this study
Peptide ID	Peptide sequence	Enrichment factor	Purity(%)	KD(M)	kon (1/Ms)	kdis (1/s)	R2
Ab161-P1	HALTRVAPTSSE	473.766	93.65	2.23 X 10-8	3.41 X 104	7.60 X 10-4	0.99
Ab161-P2	VTSNESCMFDDC	376.886	85.527	9.65 X 10-9	2.84 X 104	2.74 X 10-4	0.95
Ab161-P3	GHVTSSESNGPG	337.898	88.4548	4.76 X 10-8	2.40 X 104	1.14 X 10-3	0.99
Ab161-P4	QMVTSSESITEM	293.002	82.6637	1.81 X 10-8	1.26 X 104	2.27 X 10-4	0.99
Ab161-P5	FRYEGVTSNEFW	251.651	95.1633	2.71 X 10-8	4.71 X 104	1.28 X 10-3	0.97
Ab161-P6	TSLQVTSSESYL	242.199	88.2932	2.10 X 10-8	2.86 X 104	6.00 X 10-4	0.99
Ab161-P9	KPFPSSSESLVF	198.485	86.9949	2.35 X 10-8	2.98 X 104	7.02 X 10-4	0.99
Ab161-P10	FRLDDLLLTSSE	187.852	87.4089	3.70 X 10-8	3.56 X 104	1.32 X 10-3	0.99
Ab182-P2	SDYSVWWPQFGY	182.593	93.1	3.95 X 10-8	1.46 X 105	5.75 X 10-3	0.95
Ab182-P4	GPSFSQFGWQHY	138.467	89.85	5.86 X 10-8	1.17 X 105	6.85 X 10-3	0.97
Ab182-P6	AIAEMRQFGYGS	80.6453	89.1254	6.42 X 10-8	2.97 X 104	1.91 X 10-3	0.98
Ab182-P7	LQPQFGYPSNWV	66.9508	97.45	9.25 X 10-8	5.65 X 104	5.23 X 10-3	0.98
Ab182-P8	TLGQFGALEWYV	65.4292	92.41	7.45 X 10-8	4.66 X 104	3.47 X 10-3	0.98
Ab182-P9	IKHSVFPQFGWH	59.3428	84.16	5.79 X 10-8	3.11 X 104	1.80 X 10-3	0.98
Ab182-P10	VPQQFGALAKNA	57.8212	87.2799	1.57 X 10-7	4.11 X 104	6.45 X 10-3	0.98
pWT	GAISLAPKAQIK	-	97.45	-	-	-	-
pS127A	GAIALAPKAQIK	-	96.11	-	-	-	-
pL128A	GAISAAPKAQIK	-	87.78	-	-	-	-
pA129S	GAISLSPKAQIK	-	96.65	-	-	-	-
pP130A	GAISLAAKAQIK	-	93.38	-	-	-	-
pK131A	GAISLAPAAQIK	-	94.95	-	-	-	-
pA132S	GAISLAPKSQIK	-	92.8	-	-	-	-
p6A	GAIAAAAAAQIK	-	82.44	-	-	-	-
