## Supplementary material for "Antibody binding epitope Mapping (AbMap) of two hundred antibodies in a single run": Table S1,S2,S3,S4,S5,S6,S7,S8,S9,S10,S11, Figure S1,S2,S3,S4,S5,S6 and Movie S1,S2: Table S8.xlsx

### Sheet: Sheet1
Table S8. The 43 peptides for constituting SP
No.	Antibody	Peptide ID	Sequence of peptide	Blank_control	Normalized count	Enrichment factor	Cutoff	Ratio
1	Ab010	Ab010-P3	TRIPNWTPFNST	1	496.511	496.511	19.7397	25.1529
2	Ab012	Ab012-P13	TPDWWKDRLPEV	1	484.601	484.601	19.9814	24.2526
3	Ab013	Ab013-P13	SSWKLPSMSEFP	1	482.843	482.843	36	13.4123
4	Ab014	Ab014-P11	SIRMPNSPWPMH	1	498.479	498.479	45.7311	10.9002
5	Ab016	Ab016-P6	VPPKHYYSFGMV	1	477.378	477.378	19.494	24.4885
6	Ab017	Ab017-P1	TYSDLATDSDVV	1	480.599	480.599	25.3934	18.9262
7	Ab023	Ab023-P18	VRPTQDYYTWVK	1	491.521	491.521	23	21.3705
8	Ab024	Ab024-P4	YMDTLPSLFGPP	1	450.674	450.674	19	23.7197
9	Ab030	Ab030-P1	GDGNEIYRSRVQ	1	457.985	457.985	19	24.1045
10	Ab035	Ab035-P5	SNYMPAWLTPPP	1	473.627	473.627	19	24.9277
11	Ab039	Ab039-P8	ASWGSPHNRTSH	1	478.69	478.69	19	25.1942
12	Ab047	Ab047-P3	SDLLERTSVTES	1	474.435	474.435	24	19.7681
13	Ab049	Ab049-P2	SVLSTASRASQV	1	497.198	497.198	27	18.4147
14	Ab051	Ab051-P1	WPREMQFGAAQM	1	480.886	480.886	19	25.3098
15	Ab054	Ab054-P2	QTFALMPRIPSQ	1	489.219	489.219	19	25.7484
16	Ab060	Ab060-P7	NSMTDYQVFASR	1	476.757	476.757	24	19.8649
17	Ab065	Ab065-P35	TALIADTNADRW	1	487.277	487.277	19	25.6462
18	Ab068	Ab068-P28	TANGVMNEMSYS	1	475.078	475.078	26	18.2722
19	Ab069	Ab069-P4	FRTTEMSFGGVY	1	460.292	460.292	19	24.2259
20	Ab071	Ab071-P1	GGYNTASQVAVH	1	484.026	484.026	85	5.69442
21	Ab072	Ab072-P7	WTGAPNYPMWKQ	1	468.72	468.72	19	24.6695
22	Ab077	Ab077-P5	DASTPTTKLRMF	1	461.052	461.052	31	14.8726
23	Ab079	Ab079-P6	HGPIRWLPESVL	1	463.638	463.638	19	24.402
24	Ab080	Ab080-P7	RPYDYAQQSEIF	31	15454.5	498.532	71	7.02158
25	Ab094	Ab094-P10	GMDHLMLGARWF	1	486.654	486.654	24.0212	20.2594
26	Ab099	Ab099-P67	DPQGGVVPYRLN	1	489.085	489.085	24	20.3785
27	Ab103	Ab103-P14	RHNDNTWQSHVR	1	497.155	497.155	19	26.1661
28	Ab116	Ab116-P2	SDGPVRDYKVLQ	1	461.915	461.915	20.2418	22.8199
29	Ab118	Ab118-P13	GGSGWQDHTQTS	1	466.841	466.841	31	15.0594
30	Ab120	Ab120-P3	YNNHNRHAAWAF	1	472.513	472.513	19	24.8691
31	Ab139	Ab139-P17	TLSPEDRHYRPW	1	496.993	496.993	41	12.1218
32	Ab149	Ab149-P5	DHWWKLTASHPS	1	491.282	491.282	23	21.3601
33	Ab152	Ab152-P9	VTFDVFWGSRWP	17	8395.17	493.834	24	20.5764
34	Ab161	Ab161-P1	HALTRVAPTSSE	1	473.766	473.766	19	24.9351
35	Ab167	Ab167-P1	STEWFTMRELRV	1	467.119	467.119	20	23.3559
36	Ab173	Ab173-P13	GFTNSPHITLVI	1	475.241	475.241	23	20.6627
37	Ab174	Ab174-P1	DKVVRSTIDHLN	30	14634.6	487.82	19	25.6747
38	Ab187	Ab187-P32	SVPHPSMGVPHE	1	464.508	464.508	27	17.204
39	Ab193	Ab193-P13	YPNSSKAPIRLM	1	486.569	486.569	22	22.1168
40	Ab194	Ab194-P1	DYRPLYQSLFSR	1	493.34	493.34	19	25.9653
41	Ab197	Ab197-P4	EYPNARLQVTPL	1	452.632	452.632	19	23.8227
42	Ab201	Ab201-P3	EPWLRHLDTLGA	1	486.573	486.573	52	9.35717
43	Ab202	Ab202-P13	RVPIPSISYNQP	1	498.74	498.74	19	26.2495
