## Supplementary material for "Antibody binding epitope Mapping (AbMap) of two hundred antibodies in a single run": Table S1,S2,S3,S4,S5,S6,S7,S8,S9,S10,S11, Figure S1,S2,S3,S4,S5,S6 and Movie S1,S2: Table S11.xlsx

### Sheet: Sheet1
Table S12. The resolved motifs for the anti-PD-1 antibodies (3x Cutoff)
No.	Antibody	Antigen	Motif
1	Nivolumab	PD-1	ID of motif	Nivolumab-M1	Nivolumab-M2
			Figure
			E-value	2.1E-7	1.7E-5
2	Sintilimab	PD-1	ID of motif	Sintilimab-M1
			Figure
			E-value	2.6E-11
3	ab137132	PD-1	ID of motif	ab137132-M1	ab137132-M2	ab137132-M3
			Figure
			E-value	4.1E-1056	9.5E-030	1.7E-022
4	ab140950	PD-1	ID of motif	ab140950-M1	ab140950-M2
			Figure
			E-value	2.2E-126	1.9E-48
5	ab216037	PD-1	ID of motif	ab216037-M1	ab216037-M2	ab216037-M3	ab216037-M4
			Figure
			E-value	5.7E-32	4.5E-19	1.4E-17	2.0E-6
6	ab218474	PD-1	ID of motif	ab218474-M1	ab218474-M2	ab218474-M3	ab218474-M4
			Figure
			E-value	5.0E-12	3.2E-4	1.8E-2	7.2E-5
7	MAB10861	PD-1	ID of motif	MAB10861-M1
			Figure
			E-value	1.9E-106
8	43248S	PD-1	ID of motif	43248S-M1
			Figure
			E-value	1.4E-3
9	86163T	PD-1	ID of motif	86163T-M1
			Figure
			E-value	1.5E-456
10	SAB3500122	PD-1	ID of motif	SAB3500122-M1
			Figure
			E-value	6.2E-4
